# Layered Single-Cell Heterogeneity in Hormone Receptor Signaling Across Mouse Organoids and Human ERα+ Cancer Cells

**DOI:** 10.64898/2026.03.19.712456

**Authors:** Pelin Yasar, Christopher R. Day, Brian D. Bennett, Jackson A. Hoffman, Laura G. Kammel, Trevor K. Archer, Joseph Rodriguez

## Abstract

Hormone receptor signaling is often interpreted through receptor abundance as a proxy for hormone responsiveness, yet the determinants of single-cell variability in hormone response remain unclear. Using murine mammary organoids, we mapped estrogen (E2) and progesterone (P4) responses at single-cell resolution. Despite controlled 3D culture conditions, basal cell-derived organoids exhibit striking variability in hormone-induced transcriptional responses, with ERα⁺ cells varying in the fraction of responsive genes engaged. This variability is not explained by receptor abundance alone. Instead, response magnitude correlates with expression of transcriptional co-regulators including *Ncoa1*, *Ncor1*, and *Ncor2*, suggesting that co-regulator balance contributes to variation in endocrine response magnitude. Organoids exhibit a mixed basal-luminal enhancer landscape and growth factor-dependent remodeling of ERα and PR protein abundance. MCF7 cells show delayed activation kinetics and reach a lower response plateau. Together, these findings reveal that hormone response magnitude varies independently of receptor abundance in mammary organoids and follows distinct activation dynamics in human ERα^+^ cancer cells.
