## Supplementary material for "Layered Single-Cell Heterogeneity in Hormone Receptor Signaling Across Mouse Organoids and Human ERα+ Cancer Cells": Table S1 Cell Identity Statistics

### Sheet: ClusterIdentity-LineageScoring
Table S1. Lineage composition, cluster odentity, cell-cycle distribution, and receptor/lineage marker expression in sorted and organoid populations.
Cluster identities were assigned using gene-set scoring for basal, luminal progenitor, and mature luminal signatures. Percentages represent fraction of total cells within each population.
Lineage score ranges indicate dominant signature enrichment eithin each cluster
System	Population	Cluster ID	n cells	Total cells	%	Dominant lineage	Score range	Notes
ZsGreen+/Prom1+	Sorted	1	3682	4313	0.854	Mature Luminal	80-100	Major mature luminal cluster
ZsGreen+/Prom1+	Organoid	0	4137	4831	0.856	Luminal Progenitor	60-90	Shift toward progenitor
ZsGreen+/Prom1+	Organoid	2	531	4831	0.11	Mature Luminal	50-90	Retained mature subset
ZsGreen+/Prom1+	Organoid	4	165	4831	0.034	Mature Luminal	50-90	Minor mature subset
Basal	Sorted	3	705	2329	0.303	Basal	60-90	Basal-enriched
Basal	Sorted	6	225	2329	0.097	Basal	60-90	Basal-enriched
Basal	Organoid	0	2077	4620	0.45	Luminal Progenitor	60-90	Basal to luminal transition
Basal	Organoid	2	1627	4620	0.352	Luminal Progenitor	60-90	Basal to luminal transition
Basal	Organoid	8	172	4620	0.037	Luminal Progenitor	60-90	Basal to luminal transition
Basal	Organoid	4	651	4620	0.141	Mature Luminal	50-90	Basal to luminal transition

### Sheet: Cell-Cycle Distrubution
Table S1. Cell-cycle phae distribution across sorted and organoid populations.
Cell-cycle phases was inferred using canonical gene signatures for G1, S, and G2/M phases.
Percentages represent fraction of total cells within each population
System	Population	% G1	% S	% G2/M
ZsGreen+/Prom1+	Sorted	40.6	24.3	35.1
ZsGreen+/Prom1+	Organoid	40.6	43.4	16
Basal	Sorted	32.1	48.5	19.4
Basal	Organoid	64.2	23.2	12.6

### Sheet: Marker Expression
Table S1. Receptor and lineage marker expression across sorted and organoid populations.
Marker positivity reflects percentage of cells with detectable transcript expression in scRNA-seq data for
Esr1, Pgr, Krt8, and Krt14 within each population
System	Population	% Esr1+	%Pgr+	%Krt8+	%Krt14+
ZsGreen+/Prom1+	Organoid	23	12.7	99.4	11.2
Basal	Organoid	21.7	23.9	99.1	11.8
ZsGreen+/Prom1+	Sorted	90.9	90.7	94.8	0.8
Basal	Sorted	3.3	1.8	22.7	32.5
