## Supplementary material for "Layered Single-Cell Heterogeneity in Hormone Receptor Signaling Across Mouse Organoids and Human ERα+ Cancer Cells": Table S2 Bulk RNAseq Differential Expression

### Sheet: DEG_summary
Table S2. Differentially expressed genes following E2 treatment for 4 hours in basal-derived organoids
Criteria: adjusted p-value < 0.05 and |log2 fold change| >= 0.585.
Treatment	Time	Total	Up	Down
E2	4h	191	133	58
E2	24h	103	47	56
P4	4h	151	64	87
P4	24h	282	117	165
E2+P4	4h	281	115	166
E2+P4	24h	85	32	53
