## Supplementary material for "Layered Single-Cell Heterogeneity in Hormone Receptor Signaling Across Mouse Organoids and Human ERα+ Cancer Cells": Table S3 SingleCell Hormone Response Statistics

### Sheet: scDEG_Summary
Table S3. Differential gene expression and single-cell hormone response statistics in basal-drived organoids
Criteria: adjusted p-value < 0.05
Treatment	Time	Total	Up	Down
E2	4h	625	309	316
P4	4h	134	93	41
E2	16h	434	247	187

### Sheet: RRG_Statistics
Table S3. Single-cell percentage of responding genes (%RRG) across conditions
Population	Condition	Median %RRG
ERα-negative	4h OH	8.54
ERα-negative	4h E2	9.3
ERα-negative	4h P4	8.59
ERα-negative	16h OH	9.41
ERα-negative	16h E2	10.3
ERα-positive	4h OH	9.95
ERα-positive	4h E2	38.6
ERα-positive	4h P4	23.3
ERα-positive	16h OH	10.9
ERα-positive	16h E2	37.8

### Sheet: Correlation_MCF7
Table S3. Correlation analysis between co-regulator expression and progesterone-induced %RRG,
and comparison with MCF7 hormone response kinetics
Correlations
Variable	Condition	Correlation type	Coefficient	p-value
Ncoa1 vs %RRG	P4	Spearman	0.55	4e-23
Ncor2 vs %RRG	P4	Spearman	0.49	3.4e-18
Pgr vs %RRG	P4	Pearson	-0.16	0.03
Pgr vs %RRG	P4	Spearman	-0.12	0.12
Ncor1 vs %RRG	P4	Spearman	0.2	0.00055
Ncoa3 vs %RRG	P4	Spearman	0.17	0.0078
Pgr vs %RRG	E2	Spearman	0.73	7.9e-35
Ncor2 vs %RRG	E2	Spearman	0.49	5.3e-13
Esr1 vs %RRG	E2	Spearman	0.29	2.2e-05
Ncor1 vs %RRG	E2	Spearman	0.24	0.00036
Ncoa1 vs %RRG	E2	Spearman	0.22	0.0016
MCF7 %RRG Kinetics
Time		Median %RRG
0h		12.4
3h		14.7
6h		14.1
24h		19.5
48h		20.5
72h		20.9
